# The vitamin A ester retinyl propionate has a unique metabolic profile and higher retinoid-related bioactivity over retinol and retinyl palmitate in human skin models

**DOI:** 10.1101/2020.09.26.315036

**Authors:** Donald L. Bjerke, Rui Li, Jason M. Price, Roy L.M. Dobson, MyriamRubecca Rodrigues, ChingSiang Tey, Laura Vires, Rachel L. Adams, Joseph D. Sherrill, Peter B. Styczynski, Kirsty Goncalves, Victoria Maltman, Stefan Przyborski, John E. Oblong

## Abstract

Human skin is exposed daily to environmental stressors, which cause acute damage and inflammation. Over time this leads to morphological and visual appearance changes associated with premature aging. Topical vitamin A derivatives such as retinol (ROL), retinyl palmitate (RPalm), and retinyl propionate (RP) have been used to reverse these changes and improve the appearance of skin. This study investigated a stoichiometric comparison of these retinoids using *in vitro* and *ex vivo* skin models. Skin biopsies were treated topically to compare skin penetration and metabolism. Treated keratinocytes were evaluated for transcriptomics profiling and hyaluronic acid (HA) synthesis and treated 3D epidermal skin equivalents were stained for epidermal thickness, Ki67, and filaggrin. A retinoic acid receptor-alpha (RARα) reporter cell line was used to compare retinoid activation levels. Results from *ex vivo* skin found that RP and ROL have higher penetration levels compared to RPalm. RP is metabolized primarily into ROL in the viable epidermis and dermis whereas ROL is esterified into RPalm and metabolized into the inactive retinoid 14-hydroxy-4,14-*retro*-retinol (14-HRR). RP treatment yielded higher RARα activation and HA synthesis levels than ROL whereas RPalm had a null effect. In keratinocytes, RP and ROL stimulated similar gene expression patterns and pathway theme profiles. In conclusion, RP and ROL show a similar response directionality whereas RPalm response was inconsistent. Additionally, RP has a consistently higher magnitude of response compared with ROL or RPalm.
