## Supplemental Table 2 for "The vitamin A ester retinyl propionate has a unique metabolic profile and higher retinoid-related bioactivity over retinol and retinyl palmitate in human skin models"

### Sheet: statsDetails
	ROL (100nM)		ROL (250nM)		ROL (1uM)		ROL (5uM)		RP (100nM)		RP (250nM)		RP (1uM)		RP (5uM)
gene	log2 FC	p-value	log2 FC	p-value	log2 FC	p-value	log2 FC	p-value	log2 FC	p-value	log2 FC	p-value	log2 FC	p-value	log2 FC	p-value
ACPL2	-0.667743	0.161	0.0246236	0.955	0.15621	0.612	0.169366	0.668	0.552901	0.15	0.367791	0.469	0.765357	0.119	1.05393	0.0241
AKAP12	1.53703	1.64e-06	1.58045	5.84e-07	2.04942	1.15e-05	2.4407	1.94e-06	1.98694	3.79e-05	1.86258	2.92e-06	2.22686	8.59e-07	2.4287	1.08e-05
ALDH1A3	1.65263	1.54e-08	1.91634	1.55e-08	2.78762	5.02e-08	3.25338	9.44e-08	3.0377	1.68e-10	2.6812	9.85e-08	3.50732	7.98e-07	1.9055	5.39e-05
ANGPTL4	2.49864	3.95e-08	2.94	3.21e-09	3.83913	3.65e-10	4.83654	8.03e-10	3.87937	1.91e-11	3.56171	1.42e-07	4.50013	3.33e-11	5.09002	1.88e-08
AQP3	1.7197	5.27e-09	1.75731	4.33e-07	2.30338	2.08e-07	2.879	4.21e-06	2.43607	5.36e-09	2.4552	1.38e-08	3.20917	6.18e-06	2.29342	3.89e-06
CA2	2.18283	2.85e-06	2.55854	3.25e-06	3.23581	1.28e-07	3.94213	3.71e-07	3.39976	7.23e-07	3.12978	7.45e-05	3.73981	4.04e-06	4.22752	1.15e-07
CLDN1	-0.569157	0.135	-1.0684	0.00792	-1.71647	0.000668	-1.08673	0.013	-1.35405	0.00504	-0.969091	0.046	-0.785383	0.0809	1.31123	0.0233
CRABP2	0.991481	0.00492	0.564391	0.0182	0.539654	0.0347	1.02304	7.11e-06	1.61507	1.91e-05	1.11202	0.00695	1.99202	7.24e-06	1.16821	0.00254
CTSH	2.12439	0.000232	2.12312	7.17e-06	2.19832	4.3e-09	2.34616	3.81e-09	2.35514	2.47e-06	2.25518	0.0002	2.59074	3.74e-06	2.36512	0.000156
DHRS3	7.26013	8.63e-10	7.55184	4.34e-08	7.57004	1.53e-10	7.79988	3.64e-06	7.5465	7.36e-09	7.84848	4.33e-10	7.90157	4.56e-08	7.93519	4.04e-05
EFHD2	0.858138	0.000272	1.06213	5.5e-06	1.31255	1e-06	1.32977	4.47e-06	1.219	1.24e-05	1.13783	6.23e-06	1.3218	1.18e-05	1.25976	1.87e-05
EIF4EBP1	0.340022	0.0294	0.604544	0.00323	0.578286	0.00022	0.917496	7.45e-06	0.790211	1.6e-05	0.65938	7.71e-05	1.12429	1.22e-07	1.74952	1.92e-06
ELF3	3.23002	3.25e-06	3.77972	8.98e-07	3.84776	1.77e-06	3.84344	3.3e-05	4.16599	5.68e-07	4.3511	5.14e-07	4.65818	1.31e-06	5.0749	3.49e-06
EMP1	1.99949	1.87e-09	2.05978	5.34e-09	1.96602	1.84e-09	2.08931	1.2e-05	2.17729	3.14e-09	2.15388	6.86e-06	2.28675	9.94e-09	2.4839	4.6e-10
FAP	2.43406	8.16e-07	2.74429	1.41e-05	2.73908	1.18e-05	2.31173	2.93e-06	2.88346	6.66e-05	2.47939	2.86e-06	2.27582	9.26e-06	0.592604	0.196
FBOX32	2.58464	0.00189	2.51966	0.0532	2.51908	0.0346	2.69896	0.0119	2.98635	0.000218	2.76044	4.61e-05	3.2689	0.00195	4.34986	0.000245
GPRC5A	2.57509	3.27e-07	2.93258	2.45e-08	2.72778	8.69e-09	2.97469	1.12e-08	2.85104	1.11e-10	2.91533	3.04e-08	2.92023	1.04e-08	2.65558	2.06e-08
HAS3	1.85404	5.36e-05	2.38091	2.88e-08	3.20197	3.28e-08	4.21632	6.13e-07	3.29748	1.47e-08	3.11366	1.29e-07	4.22949	6.55e-06	3.52925	4.25e-06
HBEGF	1.15262	0.0272	1.44979	0.00176	1.74877	0.000603	2.86645	2.05e-06	1.78279	0.000198	1.85299	1.44e-05	2.73424	1.07e-06	5.58954	3.94e-09
HMGA1	1.31195	6.44e-07	1.47423	6.32e-10	1.65563	2.51e-10	1.7963	8.63e-08	1.39004	2.56e-06	1.55126	3.98e-07	1.64687	6.08e-08	2.03401	1.52e-07
ID1	2.50688	3.24e-07	2.86459	4.09e-09	3.17237	1.15e-09	3.69553	1.67e-05	3.3102	1.34e-07	3.243	1.33e-08	3.99213	9.77e-07	4.23617	1.87e-06
IGFBP6	3.74951	5.17e-05	4.26007	0.000195	4.69602	2.99e-06	4.79557	0.00368	4.80248	5.03e-08	4.06478	0.0083	4.84453	0.000941	5.88715	2.07e-07
IGFL1	-0.107534	0.735	-0.744163	0.0398	-1.30558	0.000371	-0.626099	0.118	-0.608376	0.103	-0.762535	0.157	0.0121399	0.974	-0.0653672	0.881
KLF7	1.18444	0.000121	1.09032	1.86e-06	1.18471	8.83e-07	1.28903	0.000114	1.08191	3.16e-06	1.06597	6.52e-05	1.4567	4.31e-07	2.13224	3.11e-06
KRT13	3.6116	0.000331	3.01127	4.83e-05	3.35843	0.00183	4.21095	0.0141	4.46623	0.00192	4.77201	0.196	5.66807	0.0212	3.34105	0.0129
KRT15	3.73288	4.39e-06	3.63997	1.04e-06	4.11932	5.36e-07	4.36342	1.34e-08	4.52259	3.1e-06	3.98963	2.19e-08	4.70968	5.76e-05	4.17623	2.12e-05
KRTDAP	-2.75071	0.128	-2.83144	0.125	-3.59073	0.104	-2.32339	0.156	-3.07744	0.117	-2.09882	0.177	-1.85299	0.2	-3.3436	0.11
LCN2	1.62378	0.00223	1.7815	3.62e-05	1.2625	0.000796	2.28814	0.00702	1.84077	0.000107	2.59238	0.059	2.73892	0.00167	2.70885	1.67e-09
MMP28	1.95712	1.49e-05	1.86139	0.00277	1.76623	0.000396	1.98179	2.12e-05	2.09561	3.56e-06	1.96325	4.49e-06	2.07108	3e-07	1.8471	0.00037
MN1	-0.705872	0.0807	-1.31176	0.00692	-1.30471	0.00269	-1.83562	0.000597	-1.24335	0.00257	-1.40165	0.00149	-1.39762	0.00271	-1.52325	0.00195
NRIP1	1.93414	2.78e-07	1.9857	5.52e-07	2.2705	1.06e-07	2.51893	1.12e-05	2.2397	2.45e-06	2.41096	1.33e-09	2.73359	5.52e-07	3.05709	5.76e-06
ODC1	-0.325411	0.000819	-0.534675	0.000114	-0.387838	0.00192	-0.28627	0.00972	-0.43017	0.00162	-0.357751	8.1e-05	-0.281962	0.000556	0.658963	1.55e-05
P2RY2	1.16497	0.000162	1.37744	8.22e-05	1.61408	1.28e-05	2.02344	7.11e-07	1.72414	1.13e-06	1.7105	1.29e-07	2.11244	1.48e-07	0.853582	0.000657
PTGE5	1.62609	1.89e-07	1.87374	1.1e-07	1.93924	1.09e-08	2.18635	5.28e-08	2.10228	2.72e-08	2.0461	1.78e-06	2.38824	8.36e-09	1.88756	2.73e-05
PTGS1	-0.407782	0.0294	-1.23647	0.000133	-0.783727	0.00213	-0.29044	0.14	-0.905867	0.00114	-0.671503	0.0268	-0.24932	0.278	0.120569	0.508
PTGS2	-0.148461	0.547	0.0840032	0.7	-0.0835509	0.746	-0.110888	0.698	0.152084	0.526	0.010944	0.962	0.158211	0.622	2.06005	0.00121
RHCG	2.77091	0.00265	2.63222	0.000995	2.44439	0.000345	3.63272	0.0117	3.16786	0.0011	3.70495	0.0339	4.19811	0.00203	3.80689	6.41e-05
SAMD9	1.30291	3.79e-06	1.41738	3.5e-05	1.26372	8.86e-07	1.50363	6.94e-07	1.49516	5.44e-06	1.5243	0.000417	1.65317	2.19e-07	1.57064	9.65e-09
SBSN	-1.04238	0.0903	-1.02402	0.106	-1.27272	0.0587	-1.07596	0.0986	-1.16315	0.0804	-0.659769	0.248	-0.487789	0.346	-1.68078	0.0306
SEC14L2	1.79534	4.97e-07	2.21223	6.37e-06	2.20779	3.53e-09	2.45177	4.05e-06	2.39258	7.08e-05	2.19912	1.56e-05	2.35929	4.28e-07	2.58196	0.000252
SH3KBP1	0.667628	0.00397	0.561474	0.111	0.415468	0.0624	1.02385	0.000836	0.480866	0.0238	0.471855	0.0681	1.11106	0.00226	2.98366	3.07e-06
SKAP2	0.788225	0.000274	0.770179	0.000204	0.929388	2.86e-05	1.15691	0.00028	1.05994	6.03e-05	1.03906	0.000195	1.40579	9.07e-07	1.8309	7.25e-07
SMAD3	1.20109	4.83e-05	1.46969	6.59e-06	1.5875	3.46e-07	1.97805	4.65e-06	1.95852	1.58e-08	1.78906	7.05e-07	2.20566	1.19e-09	1.95087	9.23e-08
SOX7	1.14173	4.85e-05	1.28296	0.000523	1.57265	4.53e-05	2.30964	8.57e-07	1.60607	2.8e-05	1.94006	1.81e-07	2.30644	5.21e-07	1.97122	0.000388
SQSTM1	0.680199	0.000134	0.592372	5.01e-05	0.541646	0.000622	0.983354	5.34e-07	0.583574	0.00013	0.683524	3.88e-06	1.43204	1.05e-06	4.28855	1.58e-09
ST6GALNAC2	0.936182	0.00854	0.732249	0.0235	0.863425	0.0082	0.639787	0.0149	0.692973	0.0114	0.754942	0.00298	1.18771	0.000912	1.23275	0.000424
TIMP3	2.5516	1.82e-07	2.27782	2.04e-06	2.60322	3.58e-07	2.60112	0.00325	2.68465	4.96e-06	2.57963	0.000179	2.84048	0.000951	1.34035	0.00176
TINAGL1	3.02297	4.68e-06	3.34935	7.77e-06	3.7528	9.22e-09	4.07262	3.75e-06	3.57378	5.35e-06	3.85505	6.51e-07	3.97708	8.54e-06	3.54175	1.65e-05

### Sheet: Sheet1
	DHRS3			IGFBP6			KRT15			KRT13			ELF3			ANGPTL4
100nM ROL	7.26013	0.049117	11	3.74951	0.205354	11	3.73288	0.14939	12	3.6116	0.169797	10	3.23002	0.140339	12	2.49864	0.069951	12
250nM ROL	7.55184	0.073273	11	4.26007	0.238912	11	3.63997	0.107534	12	3.01127	0.122854	10	3.77972	0.113518	12	2.94	0.060154	12
1uM ROL	7.57004	0.039952	11	4.69602	0.105479	11	4.11932	0.109572	12	3.35843	0.22241	10	3.84776	0.120597	12	3.83913	0.050218	12
5uM ROL	7.79988	0.117774	11	4.79557	1.15469	11	4.36342	0.081853	12	4.21095	0.324388	10	3.84344	0.177579	12	4.83655	0.059105	12
100nM RP	7.5465	0.061973	11	4.80248	0.066721	11	4.52259	0.157609	12	4.46623	0.257794	10	4.16599	0.11851	12	3.87937	0.03704	12
250nM RP	7.84848	0.043848	11	4.06478	0.60754	11	3.98963	0.077274	12	4.77201	0.552259	10	4.3511	0.106692	12	3.56171	0.085289	12
1uM RP	7.90157	0.074221	11	4.84453	0.29326	10	4.70968	0.201495	12	5.66807	0.348834	10	4.65818	0.121437	12	4.50013	0.041211	12
5uM RP	7.93519	0.143274	11	5.88715	0.092106	11	4.17623	0.157693	12	3.34105	0.323915	10	5.0749	0.157486	12	5.09002	0.072902	12
